# Blood-based genome-wide DNA methylation correlations across body fat and adiposity-related biochemical traits

**DOI:** 10.1101/2023.03.05.530890

**Authors:** Alesha A Hatton, Robert F Hillary, Elena Bernabeu, Daniel L McCartney, Riccardo E Marioni, Allan F McRae

## Abstract

The recent increase in obesity levels across many countries is likely to be driven by nongenetic factors. The epigenetic modification DNA methylation (DNAm) may help to explore this as it is sensitive to both genetic and environmental exposures. While the relationship between DNAm and body fat traits has been extensively studied [1–9], there is limited literature on the shared associations of DNAm variation across such traits. Akin to genetic correlation estimates, which measure the degree of common genetic control between two traits, here we introduce an approach to evaluate the similarities in DNAm associations between traits, DNAm correlations. As DNAm can be both a cause and consequence of complex traits [5, 10, 11], DNAm correlations have the potential to provide novel insights into trait relationships above that currently obtained from genetic and phenotypic correlations. Utilising 7,519 unrelated individuals from Generation Scotland (GS), we calculated DNAm correlations using the bivariate OREML framework in the OSCA software [12] to investigate the shared associations of DNAm variation between traits. For each trait we also estimated the shared contribution of DNAm between sexes. We identified strong, positive DNAm correlations between each of the body fat traits (BMI, body fat % and waist to hip ratio; ranging from 0.96 to 1.00), finding larger associations than those identified by genetic and phenotypic correlations. We identified a significant deviation from 1 in the r_DNAm_ for BMI between males and females, with sex-specific DNAm changes associated with BMI identified at eight DNAm probes. Employing genome-wide DNAm correlations to evaluate the similarities in the associations of DNAm with complex traits has provided novel insight into obesity related traits beyond that provided by genetic correlations.
