## Supplementary Tables for "Blood-based genome-wide DNA methylation correlations across body fat and adiposity-related biochemical traits"

### Sheet: 1. Variance estimates
		MRM Marginal			GRM Marginal			MRM GRM Joint
Trait	N	MRM_Variance	MRM_SE	Pval	GRM_Variance	GRM_SE	Pval	MRM_Variance	MRM_SE	GRM_Variance	GRM_SE	Pval
BMI	7452	0.595435	0.020006	0	0.349715	0.043568	0	0.593225	0.02008	0.252316	0.038196	0
Body Fat %	7324	0.613159	0.021338	0	0.336801	0.044194	1.66534e-16	0.611446	0.021488	0.225907	0.038554	0
Waist to hip ratio	7403	0.421691	0.027789	0	0.176759	0.04255	4.2606e-06	0.420478	0.027947	0.081726	0.039369	0
Glucose	7291	0.292839	0.038236	0	0.157191	0.043939	0.000112095	0.290655	0.038474	0.126415	0.042389	0
HDL Cholesterol	7438	0.42258	0.025089	0	0.271057	0.043849	3.57029e-11	0.42301	0.025201	0.233511	0.040856	0
Total Cholesterol	7455	0.383607	0.035915	0	0.123122	0.043325	0.00200591	0.382811	0.035978	0.100165	0.040739	0

### Sheet: 2. CORE-GREML
Trait	LRT pvalue
BMI	0.317941
Body Fat %	0.479412
WHR	0.881556
Glucose	0.653915
HDL Cholesterol	0.574628
Total Cholesterol	0.728818

### Sheet: 3. Sensitivity - univariate
	DNAm PCs			SNP PCs
Trait	Variance	SE	Pval	Variance	SE	Pval
BMI	0.596472	0.020076	0	0.598809	0.020191	0
Body Fat %	0.615162	0.021349	0	0.61479	0.021615	0
Waist to hip ratio	0.425422	0.028158	0	0.421494	0.028244	0
Glucose	0.321754	0.038806	0	0.302867	0.302867	0
HDL Cholesterol	0.424346	0.025428	0	0.434835	0.02551	0
Total Cholesterol	0.402048	0.035903	0	0.387509	0.036102	0

### Sheet: 4. Correlation estimates by set
Trait	Set	Correlation	SE	Pval_1	Pval_0	V(O)/Vp_tr1	SE	V(O)/Vp_tr2	SE	N
BMI	Set 1 v Set 2	0.992656	0.012507	0.15443	0	0.574033	0.040999	0.731913	0.028453	6166
	Set 1 v Set 3	1	0.068015	0.5	0	0.58418	0.047417	0.565142	0.052876	3262
	Set 2 v Set 3	0.996409	0.014715	0.36648	0	0.76349	0.0265	0.592814	0.044468	5476
Body Fat %	Set 1 v Set 2	0.995589	0.009195	0.21663	0	0.590306	0.044094	0.71695	0.029466	6058
	Set 1 v Set 3	1	0.06292	0.5	0	0.587603	0.052855	0.614951	0.052031	3212
	Set 2 v Set 3	0.995386	0.018177	0.36823	0	0.731931	0.029225	0.622408	0.046347	5378
Waist to hip ratio	Set 1 v Set 2	0.996076	0.017074	0.38804	0	0.334544	0.047391	0.58994	0.045035	6118
	Set 1 v Set 3	1	0.074083	0.5	0	0.37522	0.061435	0.418594	0.068216	3243
	Set 2 v Set 3	1	0.02527	0.5	0	0.629334	0.045238	0.444056	0.060264	5445
Glucose	Set 1 v Set 2	1	0.036401	0.5	1.472e-10	0.23231	0.062534	0.382636	0.063165	6030
	Set 1 v Set 3	0.95617	0.075802	0.15998	0.00064852	0.170636	0.061194	0.296421	0.083225	3200
	Set 2 v Set 3	0.91459	0.085373	0.017129	9.3226e-06	0.35526	0.064982	0.301348	0.079946	5352
HDL Cholesterol	Set 1 v Set 2	0.960286	0.036807	0.0096028	0	0.398387	0.049444	0.574996	0.039784	6152
	Set 1 v Set 3	0.993435	0.030479	0.38526	4.996e-16	0.423165	0.054994	0.390214	0.060117	3253
	Set 2 v Set 3	1	0.024324	0.5	0	0.605472	0.038777	0.415006	0.054662	5471
Total Cholesterol	Set 1 v Set 2	1	0.015025	0.5	2.8856e-12	0.273472	0.05547	0.513363	0.054678	6162
	Set 1 v Set 3	0.99945	0.03421	0.49239	1.4288e-05	0.21625	0.061425	0.396723	0.079496	3262
	Set 2 v Set 3	0.998258	0.02805	0.47181	2.0416e-10	0.507393	0.055706	0.38971	0.071916	5486

### Sheet: 5. Variance estimates by sex
	Female				Male
Trait	Variance	SE	Pval	N	Variance	SE	Pval	N
BMI	0.934792	0.035161	0	4207	0.898956	0.043282	0	3245
Body Fat %	0.931686	0.03748	0	4130	0.877332	0.047555	0	3194
Waist to hip ratio	0.510371	0.049778	0	4190	0.712939	0.06152	0	3213
Glucose	0.235594	0.060545	2.50805e-05	4138	0.410637	0.078575	2.04441e-07	3153
HDL Cholesterol	0.571259	0.048105	0	4209	0.851966	0.055533	0	3229
Total Cholesterol	0.387732	0.064369	1.75581e-10	4222	0.662774	0.074998	0	3233

### Sheet: 6. Correlation estimates by sex
Trait	Correlation	SE	Pval_1	Pval_0	V_M/Vp	SE	V_F/Vp	SE	N
BMI	0.789928	0.073787	0.00071032	0	0.61484	0.046603	0.69717	0.040477	7452
Body Fat %	0.95445	0.039955	0.092134	0	0.563355	0.041154	0.686715	0.037629	7324
Waist to hip ratio	0.949081	0.044267	0.01552	0	0.480681	0.050091	0.396477	0.039254	7403
Glucose	1	0.037119	0.5	6.7218e-13	0.353118	0.062727	0.242193	0.046823	7291
HDL Cholesterol	0.766023	0.105122	0.5	0.22943	0.597437	0.058717	0.396804	0.043949	7438
Total Cholesterol	0.986858	0.023803	0.17994	7.9159e-14	0.5438	0.059407	0.27069	0.041914	7455

### Sheet: 7. Correlation estimates
		DNAm									Genetic									Phenotypic
Trait 1	Trait 2	Correlation	SE	Pval_1	Pval_0	V(O)/Vp_tr1	SE	V(O)/Vp_tr2	SE	N	Correlation	SE	Pval_1	Pval_0	V(O)/Vp_tr1	SE	V(O)/Vp_tr2	SE	N	Correlation	SE	Pval
BMI	Body Fat %	0.955682	0.010882	3.0903e-09	0	0.586302	0.020066	0.555569	0.02227	7472	0.85569	0.026238	0.012607	0.0039607	0.347107	0.046135	0.347953	0.046032	7712	0.849694	0.00607591	0
	Waist to hip ratio	0.998477	0.005158	0.37098	0	0.568548	0.019873	0.284968	0.018408	7489	0.648609	0.086529	0.00028562	5.3952e-07	0.351469	0.043532	0.174275	0.042336	7689	0.513572	0.00984441	0
	Glucose	0.41835	0.066592	1.8497e-12	0	0.591452	0.020059	0.218786	0.036792	7512	0.259298	0.13037	0.00023292	0.025499	0.348565	0.043556	0.158013	0.043931	7689	0.153263	0.0114419	0
	HDL Cholesterol	-0.671216	0.045029	0	0	0.567541	0.020814	0.352401	0.0252	7516	-0.528241	0.087036	0	3.1989e-07	0.342795	0.043534	0.267732	0.043746	7689	-0.348126	0.010749	0
	Total Cholesterol	-0.030399	0.045037	0	0.19775	0.596635	0.019944	0.389776	0.035939	7517	0.151594	0.15146	0.0027909	0.15598	0.349456	0.043571	0.122283	0.043329	7689	0.0455894	0.0114416	0
Body Fat %	Waist to hip ratio	0.967189	0.021497	0	0	0.570924	0.021843	0.295343	0.021009	7477	0.812848	0.089796	0.028957	1.2549e-09	0.324389	0.04395	0.174394	0.042403	7638	0.509141	0.00995426	0
	Glucose	0.424823	0.06954	2.395e-11	2.2204e-16	0.606306	0.021489	0.216744	0.036645	7510	0.174181	0.132851	0.00010496	0.098082	0.334879	0.044157	0.160462	0.043956	7555	0.152988	0.011545	0
	HDL Cholesterol	-0.598734	0.0475	0	0	0.57919	0.022661	0.359777	0.025493	7516	-0.540244	0.092624	0	2.9713e-07	0.328723	0.044141	0.265212	0.043828	7555	-0.322081	0.0109522	0
	Total Cholesterol	0.017213	0.046362	0	0.32259	0.612911	0.021316	0.387297	0.035924	7516	0.160179	0.153358	0.0026572	0.14773	0.336082	0.04419	0.122328	0.043331	7555	0.0858737	0.011512	0
Waist to hip ratio	Glucose	0.6208	0.080997	1.4653e-09	0	0.406731	0.026919	0.220372	0.034975	7516	0.018031	0.18237	2.7101e-05	0.45998	0.176049	0.042533	0.161433	0.043939	7638	0.124334	0.0115314	0
	HDL Cholesterol	-0.583553	0.059777	0	0	0.362625	0.028404	0.385765	0.025446	7519	-0.699106	0.132952	0	8.2021e-07	0.169393	0.042419	0.263217	0.043793	7638	-0.284995	0.01103	0
	Total Cholesterol	0.017042	0.061437	0	0.36766	0.421745	0.027797	0.385208	0.035934	7519	0.43001	0.217314	0.022564	0.018213	0.175767	0.042497	0.121565	0.043297	7638	0.0554219	0.0114758	0
Glucose	HDL Cholesterol	-0.241621	0.068716	0	6.879e-06	0.280427	0.038133	0.421217	0.025033	7480	-0.331493	0.154554	4.1512e-12	0.014472	0.156071	0.043933	0.269406	0.043836	7523	-0.0778527	0.0115304	0
	Total Cholesterol	0.368878	0.09126	7.6611e-13	1.5101e-06	0.278337	0.036959	0.370241	0.035149	7485	0.013361	0.222586	0.0020155	0.47608	0.157445	0.043943	0.123227	0.043328	7523	-0.0114267	0.0115547	0.32
HDL Cholesterol	Total Cholesterol	0.337545	0.054798	0	4.2744e-13	0.426567	0.024965	0.376525	0.036122	7463	-0.124603	0.187764	3.5289e-09	0.24299	0.266458	0.043819	0.119274	0.04332	7674	0.187785	0.0112196	0

### Sheet: 8. Sensitivity - bivariate
		DNAm PC adjustment								SNP PC adjustment
Trait 1	Trait 2	Correlation	SE	Pval_1	Pval_0	V(O)/Vp_tr1	SE	V(O)/Vp_tr2	SE	Correlation	SE	Pval_1	Pval_0	V(O)/Vp_tr1	SE	V(O)/Vp_tr2	SE
BMI	Body Fat %	0.943144	0.012734	6.4057e-09	0	0.587739	0.020244	0.56398	0.022519	0.958505	0.010737	2.2012e-08	0	0.5901	0.020218	0.553658	0.022569
	Waist to hip ratio	1	0.036884	0.5	0	0.571768	0.020399	0.27783	0.023853	0.999108	0.004172	0.40952	0	0.572895	0.020016	0.284738	0.018419
	Glucose	0.381891	0.063618	4.4086e-12	5.5511e-17	0.592263	0.020182	0.256922	0.039614	0.418535	0.065723	0	5.7337e-13	0.595142	0.020216	0.228625	0.037791
	HDL Cholesterol	-0.638891	0.045513	0	0	0.572318	0.020845	0.361906	0.026095	-0.668012	0.044834	0	0	0.571243	0.020956	0.364307	0.025728
	Total Cholesterol	-0.029070	0.044262	0	0.20319	0.597696	0.020014	0.408101	0.035885	-0.03193	0.045129	0	0.18678	0.599887	0.020128	0.393322	0.036112
Body Fat %	Waist to hip ratio	0.951133	0.041008	0.074855	0.0000e+00	0.577767	0.022089	0.291993	0.025121	0.966521	0.021824	0.012224	0	0.573339	0.022109	0.296918	0.021326
	Glucose	0.382103	0.066144	9.8604e-12	1.2212e-15	0.608388	0.021567	0.25576	0.039606	0.429014	0.068749	8.2018e-12	5.5511e-17	0.608096	0.021724	0.226805	0.037583
	HDL Cholesterol	-0.568226	0.047657	0	0	0.585847	0.022593	0.367779	0.026297	-0.604367	0.047473	0	0	0.57989	0.022907	0.37142	0.025932
	Total Cholesterol	0.020128	0.045427	0	0.28987	0.615067	0.021327	0.405702	0.035883	0.012704	0.046625	0	0.36788	0.614464	0.021589	0.39115	0.036103
Waist to hip ratio	Glucose	0.560969	0.084543	1.418e-07	0	0.408755	0.027727	0.259175	0.038501	0.622286	0.079509	5.905e-11	0	0.408234	0.027276	0.233011	0.035989
	HDL Cholesterol	-0.5336	0.060247	0	0	0.376311	0.02918	0.393725	0.026017	-0.590722	0.060148	0.0000e+00	0	0.360469	0.02875	0.397215	0.025885
	Total Cholesterol	0.022439	0.060574	0	0.32343	0.42555	0.028164	0.403663	0.035908	0.009584	0.061939	0	0.42532	0.421603	0.02825	0.38921	0.036121
Glucose	HDL Cholesterol	-0.225643	0.066924	0	1.0326e-05	0.311556	0.038957	0.422932	0.0254	-0.26499	0.067572	0	7.295e-07	0.293157	0.039079	0.43485	0.025421
	Total Cholesterol	0.316149	0.088795	5.218e-15	5.8232e-06	0.308406	0.038286	0.389469	0.035635	0.37252	0.09026	4.7845e-13	1.0289e-06	0.289217	0.037865	0.375377	0.035284
HDL Cholesterol	Total Cholesterol	0.337676	0.054598	0	1.2407e-13	0.428088	0.025306	0.395037	0.036257	0.34042	0.054585	0	2.6706e-13	0.438849	0.02538	0.380584	0.03631
